# The Phase Shift Correlation function uncovers periodic Ulcerative Colitis microbiome relationships without temporal sampling

**DOI:** 10.1101/2020.07.01.174409

**Authors:** Robert E. Brown, Alena Arlova, Patrick M. Gillevet

## Abstract

Correlation analysis is a fundamental technique to determine potential relationships within biological processes. However, many biological processes have been shown to function in a periodic manner. When modeling correlations, the fluctuations that are associated with periodicity cause significant issues. We have implemented a Phase Shift Correlation (PSC) algorithm, with a corresponding value PSCrho, to address the periodicity and phase variance associated with features that vary with the same frequency -- but are phase shifted. The phase shift could well indicate causality with one feature’s quantitative change leading to the change in the other feature.

We applied the PSC algorithm to Ulcerative Colitis (UC) microbiome data and compared the resulting feature relationships with the equivalent Spearman correlation function results. PSC located many instances of higher phase shifted correlations, where the corresponding Pearson correlation was low.
