## Supplementary material for "The Phase Shift Correlation function uncovers periodic Ulcerative Colitis microbiome relationships without temporal sampling": 2.S2.xlsx All Pearson Correlation and PSCrho Correlation values for the S1 dataset.

### Sheet: PSC_output_ALLsample4Normalize_
0	0	MB01-UCmuscosa_PSC_Corr_Info 38 samples
0	0	Cohort= orig_uc_lumen use ALL Feature A or B non-zero samples separatelyto Normalize
0	0	Lead Feature	Lag Feature	Phase Shift Correlation	Lag Phase Shift	Pearson Rho		Starting Phase Shift Correlation main module. Arguments=['/Users/daddio/Desktop/PSC_input_UCmucosa_IBD_2019_Original-v1-usingtab-IBD_2019_Original-18nov2019.txt', 'all']
253210	0	Lachnospiraceae_unknown_Coprococcus	Ruminococcaceae_Ruminococcus8	0.879	90	-0.432
240518	0	Lachnospiraceae_Blautia	Lachnospiraceae_unknown_Blautia31	0.873	22.5	0.844
240678	0	Lachnospiraceae_Blautia	Porphyromonadaceae_Barnesiella8	0.867	45	0.543
244487	0	Lachnospiraceae_Lachnospiracea_incertae_sedis	Ruminococcaceae_Ruminococcus13	0.865	45	0.701
197973	0	Erysipelotrichaceae_unknown_Coprobacillus	Lachnospiraceae_unknown_Coprococcus11	0.864	90	-0.413
258504	0	Lachnospiraceae_unknown_Robinsoniella	Ruminococcaceae_Faecalibacterium12	0.855	67.5	0.288
242164	0	Lachnospiraceae_Dorea	Lachnospiraceae_Ruminococcus223	0.851	45	0.656
240843	0	Lachnospiraceae_Blautia	Streptococcaceae_Streptococcus23	0.849	67.5	-0.042
252195	0	Lachnospiraceae_unknown_Clostridium XlVa	Lachnospiraceae_unknown_Robinsoniella15	0.847	45	0.712
242986	0	Lachnospiraceae_Fusicatenibacter	Lachnospiraceae_Roseburia16	0.844	45	0.626
190725	0	Erysipelotrichaceae_Clostridium XVIII	Lachnospiraceae_Blautia23	0.837	67.5	0.311
190734	0	Erysipelotrichaceae_Clostridium XVIII	Lachnospiraceae_Lachnospiracea_incertae_sedis22	0.836	22.5	0.73
46656	0	Bacteroidaceae_Bacteroides	Ruminococcaceae_unknown_Clostridium IV16	0.835	112.5	-0.626
197942	0	Erysipelotrichaceae_unknown_Coprobacillus	Lachnospiraceae_Blautia19	0.834	45	0.688
241337	0	Lachnospiraceae_Clostridium XlVb	Lachnospiraceae_Ruminococcus210	0.832	67.5	0.537
190762	0	Erysipelotrichaceae_Clostridium XVIII	Lachnospiraceae_unknown_Lachnobacterium16	0.827	45	0.799
53084	0	Bifidobacteriaceae_Bifidobacterium	Lachnospiraceae_unknown_Blautia23	0.824	45	0.366
252501	0	Lachnospiraceae_unknown_Clostridium XlVa	Streptococcaceae_Streptococcus23	0.823	67.5	-0.075
191030	0	Erysipelotrichaceae_Clostridium XVIII	Ruminococcaceae_unknown_Faecalibacterium18	0.818	67.5	0.456
258502	0	Lachnospiraceae_unknown_Robinsoniella	Ruminococcaceae_Butyricicoccus10	0.817	90	0.018
258527	0	Lachnospiraceae_unknown_Robinsoniella	Ruminococcaceae_unknown_Faecalibacterium11	0.81	67.5	0.153
321318	0	Ruminococcaceae_unknown_Faecalibacterium	Ruminococcaceae_unknown_Flavonifractor10	0.81	67.5	0.207
183877	0	Enterobacteriaceae_unknown_Pluralibacter	Lachnospiraceae_unknown_Clostridium XlVa9	0.809	90	-0.634
240937	0	Lachnospiraceae_Clostridium XlVa	Lachnospiraceae_unknown_Clostridium XlVa27	0.808	22.5	0.596
244237	0	Lachnospiraceae_Lachnospiracea_incertae_sedis	Lachnospiraceae_unknown_Lachnobacterium19	0.805	45	0.525
256326	0	Lachnospiraceae_unknown_Lachnospiracea_incertae_sedis	Streptococcaceae_Streptococcus23	0.805	45	0.163
250631	0	Lachnospiraceae_unknown_Anaerostipes	Lachnospiraceae_unknown_Lachnospiracea_incertae_sedis25	0.803	22.5	0.606
240505	0	Lachnospiraceae_Blautia	Lachnospiraceae_Roseburia28	0.802	67.5	0.094
242999	0	Lachnospiraceae_Fusicatenibacter	Lachnospiraceae_unknown_Blautia19	0.801	67.5	0.261
244551	0	Lachnospiraceae_Lachnospiracea_incertae_sedis	Streptococcaceae_Streptococcus23	0.799	45	0.296
253203	0	Lachnospiraceae_unknown_Coprococcus	Ruminococcaceae_Butyricicoccus12	0.799	45	0.681
46519	0	Bacteroidaceae_Bacteroides	Peptostreptococcaceae_unknown_Clostridium XI9	0.796	112.5	-0.324
243255	0	Lachnospiraceae_Fusicatenibacter	Ruminococcaceae_Faecalibacterium19	0.796	67.5	0.179
241605	0	Lachnospiraceae_Clostridium XlVb	Ruminococcaceae_Faecalibacterium12	0.795	67.5	0.157
255257	0	Lachnospiraceae_unknown_Lachnobacterium	Lachnospiraceae_unknown_Lachnospiracea_incertae_sedis19	0.795	45	0.623
244503	0	Lachnospiraceae_Lachnospiracea_incertae_sedis	Ruminococcaceae_unknown_Clostridium IV17	0.792	45	0.62
321093	0	Ruminococcaceae_unknown_Clostridium IV	Ruminococcaceae_unknown_Flavonifractor9	0.792	67.5	0.303
240506	0	Lachnospiraceae_Blautia	Lachnospiraceae_Ruminococcus227	0.79	90	-0.264
244239	0	Lachnospiraceae_Lachnospiracea_incertae_sedis	Lachnospiraceae_unknown_Lachnospiracea_incertae_sedis30	0.789	45	0.548
252453	0	Lachnospiraceae_unknown_Clostridium XlVa	Ruminococcaceae_unknown_Clostridium IV18	0.789	90	0.146
190751	0	Erysipelotrichaceae_Clostridium XVIII	Lachnospiraceae_unknown_Blautia23	0.788	67.5	0.077
240682	0	Lachnospiraceae_Blautia	Porphyromonadaceae_Odoribacter9	0.788	112.5	0.011
244213	0	Lachnospiraceae_Lachnospiracea_incertae_sedis	Lachnospiraceae_Roseburia27	0.784	45	0.148
254112	0	Lachnospiraceae_unknown_Fusicatenibacter	Lachnospiraceae_unknown_Lachnobacterium11	0.784	22.5	0.728
190764	0	Erysipelotrichaceae_Clostridium XVIII	Lachnospiraceae_unknown_Lachnospiracea_incertae_sedis23	0.783	45	0.496
253226	0	Lachnospiraceae_unknown_Coprococcus	Ruminococcaceae_unknown_Clostridium IV14	0.783	90	0.12
240501	0	Lachnospiraceae_Blautia	Lachnospiraceae_Lachnospiracea_incertae_sedis30	0.782	90	0.155
197981	0	Erysipelotrichaceae_unknown_Coprobacillus	Lachnospiraceae_unknown_Lachnospiracea_incertae_sedis19	0.781	45	0.513
259314	0	Lachnospiraceae_unknown_Ruminococcus2	Streptococcaceae_Streptococcus23	0.781	67.5	-0.067
318534	0	Ruminococcaceae_Faecalibacterium	Streptococcaceae_Streptococcus21	0.781	90	-0.109
53090	0	Bifidobacteriaceae_Bifidobacterium	Lachnospiraceae_unknown_Dorea20	0.78	45	0.393
197989	0	Erysipelotrichaceae_unknown_Coprobacillus	Lachnospiraceae_unknown_Ruminococcus219	0.78	67.5	0.281
244226	0	Lachnospiraceae_Lachnospiracea_incertae_sedis	Lachnospiraceae_unknown_Blautia30	0.779	67.5	0.048
246014	0	Lachnospiraceae_Roseburia	Porphyromonadaceae_Parabacteroides23	0.778	67.5	0.007
253347	0	Lachnospiraceae_unknown_Dorea	Lachnospiraceae_unknown_Lachnospiracea_incertae_sedis25	0.778	22.5	0.463
250639	0	Lachnospiraceae_unknown_Anaerostipes	Lachnospiraceae_unknown_Ruminococcus225	0.777	22.5	0.738
53363	0	Bifidobacteriaceae_Bifidobacterium	Ruminococcaceae_unknown_Faecalibacterium19	0.776	67.5	0.389
197968	0	Erysipelotrichaceae_unknown_Coprobacillus	Lachnospiraceae_unknown_Blautia19	0.776	22.5	0.702
318218	0	Ruminococcaceae_Butyricicoccus	Ruminococcaceae_unknown_Flavonifractor11	0.776	67.5	0.591
5694	0	Acidaminococcaceae_Phascolarctobacterium	Bacteroidaceae_Bacteroides13	0.775	112.5	-0.207
46704	0	Bacteroidaceae_Bacteroides	Streptococcaceae_Streptococcus22	0.775	112.5	-0.404
242181	0	Lachnospiraceae_Dorea	Lachnospiraceae_unknown_Coprococcus15	0.775	90	-0.072
53058	0	Bifidobacteriaceae_Bifidobacterium	Lachnospiraceae_Blautia23	0.774	45	0.153
240531	0	Lachnospiraceae_Blautia	Lachnospiraceae_unknown_Lachnospiracea_incertae_sedis31	0.774	22.5	0.581
252197	0	Lachnospiraceae_unknown_Clostridium XlVa	Lachnospiraceae_unknown_Ruminococcus230	0.774	112.5	-0.398
318570	0	Ruminococcaceae_Faecalibacterium	Veillonellaceae_Dialister8	0.774	67.5	-0.16
53083	0	Bifidobacteriaceae_Bifidobacterium	Lachnospiraceae_unknown_Anaerostipes20	0.773	45	0.399
240529	0	Lachnospiraceae_Blautia	Lachnospiraceae_unknown_Lachnobacterium19	0.773	67.5	0.572
46354	0	Bacteroidaceae_Bacteroides	Lachnospiraceae_Clostridium XlVa25	0.769	90	0.266
240528	0	Lachnospiraceae_Blautia	Lachnospiraceae_unknown_Lachnoanaerobaculum10	0.769	67.5	-0.244
251022	0	Lachnospiraceae_unknown_Blautia	Lachnospiraceae_unknown_Lachnospiracea_incertae_sedis31	0.769	22.5	0.601
255498	0	Lachnospiraceae_unknown_Lachnobacterium	Ruminococcaceae_Butyricicoccus13	0.769	67.5	0.247
191031	0	Erysipelotrichaceae_Clostridium XVIII	Ruminococcaceae_unknown_Flavonifractor10	0.768	67.5	0.386
242982	0	Lachnospiraceae_Fusicatenibacter	Lachnospiraceae_Lachnospiracea_incertae_sedis19	0.768	45	0.233
245869	0	Lachnospiraceae_Roseburia	Lachnospiraceae_unknown_Ruminococcus227	0.767	90	-0.224
6307	0	Acidaminococcaceae_Phascolarctobacterium	Ruminococcaceae_Butyricicoccus8	0.766	45	0.592
169626	0	Enterobacteriaceae_Escherichia/Shigella	Lachnospiraceae_unknown_Lachnospiracea_incertae_sedis11	0.766	90	-0.402
243012	0	Lachnospiraceae_Fusicatenibacter	Lachnospiraceae_unknown_Lachnospiracea_incertae_sedis19	0.766	67.5	0.214
244506	0	Lachnospiraceae_Lachnospiracea_incertae_sedis	Ruminococcaceae_unknown_Flavonifractor12	0.766	67.5	0.373
255263	0	Lachnospiraceae_unknown_Lachnobacterium	Lachnospiraceae_unknown_Robinsoniella11	0.764	67.5	0.43
318486	0	Ruminococcaceae_Faecalibacterium	Ruminococcaceae_unknown_Clostridium IV17	0.764	90	-0.056
256278	0	Lachnospiraceae_unknown_Lachnospiracea_incertae_sedis	Ruminococcaceae_unknown_Clostridium IV18	0.763	67.5	0.403
46247	0	Bacteroidaceae_Bacteroides	Erysipelotrichaceae_Clostridium XVIII21	0.762	112.5	-0.491
251017	0	Lachnospiraceae_unknown_Blautia	Lachnospiraceae_unknown_Fusicatenibacter12	0.762	90	0.589
46261	0	Bacteroidaceae_Bacteroides	Erysipelotrichaceae_unknown_Coprobacillus18	0.76	135	-0.495
240772	0	Lachnospiraceae_Blautia	Ruminococcaceae_Butyricicoccus21	0.76	45	0.285
256280	0	Lachnospiraceae_unknown_Lachnospiracea_incertae_sedis	Ruminococcaceae_unknown_Faecalibacterium24	0.76	22.5	0.475
246254	0	Lachnospiraceae_Ruminococcus2	Lachnospiraceae_unknown_Clostridium XlVa27	0.759	67.5	0.004
253344	0	Lachnospiraceae_unknown_Dorea	Lachnospiraceae_unknown_Lachnoanaerobaculum10	0.759	67.5	0.295
243274	0	Lachnospiraceae_Fusicatenibacter	Ruminococcaceae_unknown_Butyricicoccus9	0.758	45	0.69
321092	0	Ruminococcaceae_unknown_Clostridium IV	Ruminococcaceae_unknown_Faecalibacterium14	0.758	67.5	0.368
251030	0	Lachnospiraceae_unknown_Blautia	Lachnospiraceae_unknown_Ruminococcus230	0.757	22.5	0.594
251334	0	Lachnospiraceae_unknown_Blautia	Streptococcaceae_Streptococcus23	0.756	67.5	-0.157
197974	0	Erysipelotrichaceae_unknown_Coprobacillus	Lachnospiraceae_unknown_Dorea17	0.755	22.5	0.629
246272	0	Lachnospiraceae_Ruminococcus2	Lachnospiraceae_unknown_Ruminococcus227	0.755	90	-0.113
259266	0	Lachnospiraceae_unknown_Ruminococcus2	Ruminococcaceae_unknown_Clostridium IV17	0.755	90	0.101
319148	0	Ruminococcaceae_Ruminococcus	Ruminococcaceae_unknown_Faecalibacterium12	0.755	45	0.338
53059	0	Bifidobacteriaceae_Bifidobacterium	Lachnospiraceae_Clostridium XlVa19	0.754	45	0.124
198247	0	Erysipelotrichaceae_unknown_Coprobacillus	Ruminococcaceae_unknown_Faecalibacterium17	0.754	45	0.657
256022	0	Lachnospiraceae_unknown_Lachnospiracea_incertae_sedis	Lachnospiraceae_unknown_Ruminococcus230	0.754	22.5	0.591
46362	0	Bacteroidaceae_Bacteroides	Lachnospiraceae_Lachnospiracea_incertae_sedis28	0.753	135	-0.565
252430	0	Lachnospiraceae_unknown_Clostridium XlVa	Ruminococcaceae_Butyricicoccus21	0.753	90	0.29
318263	0	Ruminococcaceae_Butyricicoccus	Streptococcaceae_Streptococcus18	0.753	67.5	0.25
53087	0	Bifidobacteriaceae_Bifidobacterium	Lachnospiraceae_unknown_Clostridium XlVa23	0.752	67.5	-0.199
240496	0	Lachnospiraceae_Blautia	Lachnospiraceae_Dorea23	0.752	67.5	-0.197
53071	0	Bifidobacteriaceae_Bifidobacterium	Lachnospiraceae_Roseburia20	0.751	45	0.137
198224	0	Erysipelotrichaceae_unknown_Coprobacillus	Ruminococcaceae_Faecalibacterium19	0.751	67.5	0.295
243007	0	Lachnospiraceae_Fusicatenibacter	Lachnospiraceae_unknown_Fusicatenibacter12	0.751	45	0.586
250624	0	Lachnospiraceae_unknown_Anaerostipes	Lachnospiraceae_unknown_Dorea24	0.751	22.5	0.588
240947	0	Lachnospiraceae_Clostridium XlVa	Lachnospiraceae_unknown_Lachnospiracea_incertae_sedis27	0.75	67.5	-0.338
251012	0	Lachnospiraceae_unknown_Blautia	Lachnospiraceae_unknown_Clostridium XlVa31	0.75	67.5	-0.087
246104	0	Lachnospiraceae_Roseburia	Ruminococcaceae_Faecalibacterium25	0.748	90	0.02
245851	0	Lachnospiraceae_Roseburia	Lachnospiraceae_unknown_Clostridium XlVa28	0.747	67.5	0.126
53105	0	Bifidobacteriaceae_Bifidobacterium	Lachnospiraceae_unknown_Ruminococcus223	0.746	67.5	0.258
246257	0	Lachnospiraceae_Ruminococcus2	Lachnospiraceae_unknown_Dorea25	0.746	67.5	-0.233
253355	0	Lachnospiraceae_unknown_Dorea	Lachnospiraceae_unknown_Ruminococcus225	0.746	22.5	0.679
254357	0	Lachnospiraceae_unknown_Fusicatenibacter	Ruminococcaceae_Faecalibacterium12	0.746	45	0.513
241352	0	Lachnospiraceae_Clostridium XlVb	Lachnospiraceae_unknown_Clostridium XlVa12	0.745	67.5	-0.247
251015	0	Lachnospiraceae_unknown_Blautia	Lachnospiraceae_unknown_Dorea25	0.745	45	0.488
256020	0	Lachnospiraceae_unknown_Lachnospiracea_incertae_sedis	Lachnospiraceae_unknown_Robinsoniella15	0.745	67.5	-0.088
244505	0	Lachnospiraceae_Lachnospiracea_incertae_sedis	Ruminococcaceae_unknown_Faecalibacterium24	0.744	22.5	0.496
252960	0	Lachnospiraceae_unknown_Coprococcus	Lachnospiraceae_unknown_Lachnobacterium12	0.744	90	-0.29
253659	0	Lachnospiraceae_unknown_Dorea	Streptococcaceae_Streptococcus19	0.744	67.5	0.138
255523	0	Lachnospiraceae_unknown_Lachnobacterium	Ruminococcaceae_unknown_Faecalibacterium18	0.744	67.5	0.234
46366	0	Bacteroidaceae_Bacteroides	Lachnospiraceae_Roseburia26	0.743	112.5	-0.089
6041	0	Acidaminococcaceae_Phascolarctobacterium	Lachnospiraceae_Ruminococcus211	0.741	112.5	-0.663
246417	0	Lachnospiraceae_Ruminococcus2	Porphyromonadaceae_Parabacteroides22	0.741	90	0.211
259250	0	Lachnospiraceae_unknown_Ruminococcus2	Ruminococcaceae_Ruminococcus13	0.741	67.5	0.193
240498	0	Lachnospiraceae_Blautia	Lachnospiraceae_Fusicatenibacter19	0.74	45	0.311
240517	0	Lachnospiraceae_Blautia	Lachnospiraceae_unknown_Anaerostipes25	0.74	22.5	0.313
243278	0	Lachnospiraceae_Fusicatenibacter	Ruminococcaceae_unknown_Faecalibacterium18	0.74	67.5	0.126
240879	0	Lachnospiraceae_Blautia	Veillonellaceae_Dialister8	0.739	135	-0.307
240493	0	Lachnospiraceae_Blautia	Lachnospiraceae_Clostridium XlVa27	0.738	90	-0.025
243002	0	Lachnospiraceae_Fusicatenibacter	Lachnospiraceae_unknown_Clostridium XlVa19	0.738	45	0.185
246251	0	Lachnospiraceae_Ruminococcus2	Lachnospiraceae_unknown_Blautia27	0.738	67.5	-0.359
169468	0	Enterobacteriaceae_Escherichia/Shigella	Enterobacteriaceae_unknown_Pluralibacter10	0.737	45	0.514
240494	0	Lachnospiraceae_Blautia	Lachnospiraceae_Clostridium XlVb12	0.736	90	-0.267
246132	0	Lachnospiraceae_Roseburia	Ruminococcaceae_unknown_Oscillibacter12	0.736	67.5	-0.164
250618	0	Lachnospiraceae_unknown_Anaerostipes	Lachnospiraceae_unknown_Blautia25	0.736	22.5	0.42
321474	0	Ruminococcaceae_unknown_Flavonifractor	Streptococcaceae_Streptococcus12	0.736	67.5	0.238
240795	0	Lachnospiraceae_Blautia	Ruminococcaceae_unknown_Clostridium IV18	0.735	90	0.199
244229	0	Lachnospiraceae_Lachnospiracea_incertae_sedis	Lachnospiraceae_unknown_Clostridium XlVa30	0.735	67.5	-0.297
197948	0	Erysipelotrichaceae_unknown_Coprobacillus	Lachnospiraceae_Fusicatenibacter11	0.734	67.5	0.311
46750	0	Bacteroidaceae_Bacteroides	Veillonellaceae_unknown_Dialister8	0.733	112.5	0.159
252187	0	Lachnospiraceae_unknown_Clostridium XlVa	Lachnospiraceae_unknown_Lachnobacterium19	0.733	67.5	0.107
254426	0	Lachnospiraceae_unknown_Fusicatenibacter	Streptococcaceae_Streptococcus9	0.733	90	-0.413
318470	0	Ruminococcaceae_Faecalibacterium	Ruminococcaceae_Ruminococcus12	0.733	67.5	0.122
46379	0	Bacteroidaceae_Bacteroides	Lachnospiraceae_unknown_Blautia29	0.732	135	-0.301
46398	0	Bacteroidaceae_Bacteroides	Lachnospiraceae_unknown_Robinsoniella13	0.732	67.5	0.104
46654	0	Bacteroidaceae_Bacteroides	Ruminococcaceae_unknown_Butyricicoccus8	0.732	90	0.014
245853	0	Lachnospiraceae_Roseburia	Lachnospiraceae_unknown_Coprococcus17	0.732	90	-0.172
318217	0	Ruminococcaceae_Butyricicoccus	Ruminococcaceae_unknown_Faecalibacterium17	0.732	45	0.254
53062	0	Bifidobacteriaceae_Bifidobacterium	Lachnospiraceae_Dorea19	0.731	90	-0.24
191007	0	Erysipelotrichaceae_Clostridium XVIII	Ruminococcaceae_Faecalibacterium20	0.731	67.5	0.16
191012	0	Erysipelotrichaceae_Clostridium XVIII	Ruminococcaceae_Ruminococcus12	0.731	45	0.49
246507	0	Lachnospiraceae_Ruminococcus2	Ruminococcaceae_Faecalibacterium26	0.731	90	-0.191
251293	0	Lachnospiraceae_unknown_Blautia	Ruminococcaceae_unknown_Oscillibacter14	0.731	45	0.282
46389	0	Bacteroidaceae_Bacteroides	Lachnospiraceae_unknown_Lachnoanaerobaculum10	0.73	67.5	-0.133
246264	0	Lachnospiraceae_Ruminococcus2	Lachnospiraceae_unknown_Lachnospiracea_incertae_sedis27	0.73	90	-0.482
190772	0	Erysipelotrichaceae_Clostridium XVIII	Lachnospiraceae_unknown_Ruminococcus222	0.728	67.5	-0.072
197971	0	Erysipelotrichaceae_unknown_Coprobacillus	Lachnospiraceae_unknown_Clostridium XlVa19	0.728	67.5	0.009
240934	0	Lachnospiraceae_Clostridium XlVa	Lachnospiraceae_unknown_Blautia27	0.727	67.5	-0.127
191028	0	Erysipelotrichaceae_Clostridium XVIII	Ruminococcaceae_unknown_Clostridium IV13	0.726	67.5	0.486
191076	0	Erysipelotrichaceae_Clostridium XVIII	Streptococcaceae_Streptococcus18	0.726	45	0.361
240955	0	Lachnospiraceae_Clostridium XlVa	Lachnospiraceae_unknown_Ruminococcus226	0.726	112.5	-0.482
245848	0	Lachnospiraceae_Roseburia	Lachnospiraceae_unknown_Blautia28	0.726	67.5	0.038
246109	0	Lachnospiraceae_Roseburia	Ruminococcaceae_Ruminococcus12	0.726	45	0.433
252432	0	Lachnospiraceae_unknown_Clostridium XlVa	Ruminococcaceae_Faecalibacterium28	0.726	112.5	-0.05
253310	0	Lachnospiraceae_unknown_Coprococcus	Veillonellaceae_Dialister8	0.726	67.5	-0.389
254122	0	Lachnospiraceae_unknown_Fusicatenibacter	Lachnospiraceae_unknown_Ruminococcus212	0.726	135	-0.091
240526	0	Lachnospiraceae_Blautia	Lachnospiraceae_unknown_Fusicatenibacter12	0.725	22.5	0.547
254114	0	Lachnospiraceae_unknown_Fusicatenibacter	Lachnospiraceae_unknown_Lachnospiracea_incertae_sedis12	0.725	45	0.528
254885	0	Lachnospiraceae_unknown_Lachnoanaerobaculum	Lachnospiraceae_unknown_Ruminococcus210	0.725	112.5	0.409
242455	0	Lachnospiraceae_Dorea	Ruminococcaceae_unknown_Faecalibacterium21	0.724	90	-0.263
244225	0	Lachnospiraceae_Lachnospiracea_incertae_sedis	Lachnospiraceae_unknown_Anaerostipes25	0.724	67.5	-0.07
252962	0	Lachnospiraceae_unknown_Coprococcus	Lachnospiraceae_unknown_Lachnospiracea_incertae_sedis19	0.724	67.5	0.224
251286	0	Lachnospiraceae_unknown_Blautia	Ruminococcaceae_unknown_Clostridium IV18	0.723	67.5	0.075
6031	0	Acidaminococcaceae_Phascolarctobacterium	Lachnospiraceae_Dorea10	0.722	112.5	-0.508
53097	0	Bifidobacteriaceae_Bifidobacterium	Lachnospiraceae_unknown_Lachnospiracea_incertae_sedis23	0.722	67.5	0.026
240684	0	Lachnospiraceae_Blautia	Porphyromonadaceae_Parabacteroides24	0.722	45	0.123
46658	0	Bacteroidaceae_Bacteroides	Ruminococcaceae_unknown_Faecalibacterium23	0.721	135	-0.481
245856	0	Lachnospiraceae_Roseburia	Lachnospiraceae_unknown_Fusicatenibacter11	0.721	90	0.194
250897	0	Lachnospiraceae_unknown_Anaerostipes	Ruminococcaceae_unknown_Faecalibacterium23	0.721	45	0.036
251020	0	Lachnospiraceae_unknown_Blautia	Lachnospiraceae_unknown_Lachnobacterium19	0.721	67.5	0.222
190759	0	Erysipelotrichaceae_Clostridium XVIII	Lachnospiraceae_unknown_Fusicatenibacter11	0.72	67.5	0.431
250628	0	Lachnospiraceae_unknown_Anaerostipes	Lachnospiraceae_unknown_Lachnoanaerobaculum10	0.72	45	0.15
245847	0	Lachnospiraceae_Roseburia	Lachnospiraceae_unknown_Anaerostipes23	0.719	67.5	-0.109
251169	0	Lachnospiraceae_unknown_Blautia	Porphyromonadaceae_Barnesiella8	0.719	67.5	0.217
251028	0	Lachnospiraceae_unknown_Blautia	Lachnospiraceae_unknown_Robinsoniella15	0.718	90	-0.138
253115	0	Lachnospiraceae_unknown_Coprococcus	Porphyromonadaceae_Parabacteroides14	0.718	67.5	-0.189
318493	0	Ruminococcaceae_Faecalibacterium	Ruminococcaceae_unknown_Oscillibacter14	0.718	45	0.103
46545	0	Bacteroidaceae_Bacteroides	Porphyromonadaceae_Parabacteroides24	0.717	157.5	-0.289
46353	0	Bacteroidaceae_Bacteroides	Lachnospiraceae_Blautia29	0.716	135	-0.277
252957	0	Lachnospiraceae_unknown_Coprococcus	Lachnospiraceae_unknown_Fusicatenibacter9	0.715	67.5	-0.31
46635	0	Bacteroidaceae_Bacteroides	Ruminococcaceae_Faecalibacterium26	0.714	45	0.11
190731	0	Erysipelotrichaceae_Clostridium XVIII	Lachnospiraceae_Fusicatenibacter14	0.714	67.5	0.133
259243	0	Lachnospiraceae_unknown_Ruminococcus2	Ruminococcaceae_Butyricicoccus21	0.714	67.5	-0.149
256167	0	Lachnospiraceae_unknown_Lachnospiracea_incertae_sedis	Porphyromonadaceae_Parabacteroides24	0.713	45	-0.256
321322	0	Ruminococcaceae_unknown_Faecalibacterium	Ruminococcaceae_unknown_Oscillibacter12	0.713	67.5	-0.058
252342	0	Lachnospiraceae_unknown_Clostridium XlVa	Porphyromonadaceae_Parabacteroides24	0.712	45	0.195
318215	0	Ruminococcaceae_Butyricicoccus	Ruminococcaceae_unknown_Clostridium IV13	0.712	67.5	0.389
244245	0	Lachnospiraceae_Lachnospiracea_incertae_sedis	Lachnospiraceae_unknown_Robinsoniella14	0.711	67.5	-0.175
190729	0	Erysipelotrichaceae_Clostridium XVIII	Lachnospiraceae_Dorea17	0.71	67.5	0.151
242197	0	Lachnospiraceae_Dorea	Lachnospiraceae_unknown_Ruminococcus223	0.71	135	-0.289
245861	0	Lachnospiraceae_Roseburia	Lachnospiraceae_unknown_Lachnospiracea_incertae_sedis28	0.71	45	0.062
46633	0	Bacteroidaceae_Bacteroides	Ruminococcaceae_Butyricicoccus19	0.709	112.5	-0.471
190757	0	Erysipelotrichaceae_Clostridium XVIII	Lachnospiraceae_unknown_Dorea18	0.709	67.5	-0.126
252970	0	Lachnospiraceae_unknown_Coprococcus	Lachnospiraceae_unknown_Ruminococcus219	0.709	45	0.144
253274	0	Lachnospiraceae_unknown_Coprococcus	Streptococcaceae_Streptococcus13	0.709	67.5	0.187
6056	0	Acidaminococcaceae_Phascolarctobacterium	Lachnospiraceae_unknown_Clostridium XlVa13	0.708	45	0.477
190754	0	Erysipelotrichaceae_Clostridium XVIII	Lachnospiraceae_unknown_Clostridium XlVa23	0.708	45	-0.057
251014	0	Lachnospiraceae_unknown_Blautia	Lachnospiraceae_unknown_Coprococcus19	0.708	67.5	-0.15
253590	0	Lachnospiraceae_unknown_Dorea	Ruminococcaceae_Faecalibacterium24	0.708	45	0.357
255519	0	Lachnospiraceae_unknown_Lachnobacterium	Ruminococcaceae_unknown_Butyricicoccus8	0.708	45	0.341
251288	0	Lachnospiraceae_unknown_Blautia	Ruminococcaceae_unknown_Faecalibacterium24	0.707	45	0.264
244231	0	Lachnospiraceae_Lachnospiracea_incertae_sedis	Lachnospiraceae_unknown_Coprococcus19	0.706	67.5	0.26
302308	0	Porphyromonadaceae_Parabacteroides	Ruminococcaceae_Butyricicoccus14	0.706	67.5	0.242
246250	0	Lachnospiraceae_Ruminococcus2	Lachnospiraceae_unknown_Anaerostipes25	0.705	90	-0.392
246411	0	Lachnospiraceae_Ruminococcus2	Porphyromonadaceae_Barnesiella8	0.705	67.5	0.45
253205	0	Lachnospiraceae_unknown_Coprococcus	Ruminococcaceae_Faecalibacterium18	0.705	22.5	0.425
302334	0	Porphyromonadaceae_Parabacteroides	Ruminococcaceae_unknown_Flavonifractor8	0.705	67.5	0.402
241370	0	Lachnospiraceae_Clostridium XlVb	Lachnospiraceae_unknown_Ruminococcus212	0.703	67.5	-0.178
46382	0	Bacteroidaceae_Bacteroides	Lachnospiraceae_unknown_Clostridium XlVa29	0.701	67.5	0.297
244232	0	Lachnospiraceae_Lachnospiracea_incertae_sedis	Lachnospiraceae_unknown_Dorea25	0.701	45	-0.129
245836	0	Lachnospiraceae_Roseburia	Lachnospiraceae_Ruminococcus225	0.701	67.5	-0.062
253613	0	Lachnospiraceae_unknown_Dorea	Ruminococcaceae_unknown_Faecalibacterium22	0.701	45	0.34
254380	0	Lachnospiraceae_unknown_Fusicatenibacter	Ruminococcaceae_unknown_Faecalibacterium12	0.701	67.5	0.538
255143	0	Lachnospiraceae_unknown_Lachnoanaerobaculum	Ruminococcaceae_unknown_Faecalibacterium10	0.7	67.5	0.147
