## Supplementary material for "The Phase Shift Correlation function uncovers periodic Ulcerative Colitis microbiome relationships without temporal sampling": 4.S4.xlsx Examples of PSC concept based on random data generated in Excel

### Sheet: psudo by degrees
3.14159	class	LeadFeature	LAGby0deg+random	LAGby0deg-Exact	LAGby22deg+random	LAGby22deg+Exact	LAGby45deg+random	LAGby45deg+Exact	LAGby90deg+random	LAGby90deg+Exact	LAGbyNeg180deg+random	LAGbyNeg180deg+Exact	degrees from point 1	save LAGby45deg+Exact	PSC EXPECTS DATA VALUES > 0 SO USE COLUMNS q TO ac	3.14159	class	LeadFeature	LAGby0deg+random	LAGby0deg-Exact	LAGby22deg+random	LAGby22deg+Exact	LAGby45deg+random	LAGby45deg+Exact	LAGby90deg+random	LAGby90deg+Exact	LAGbyNeg180deg+random	LAGbyNeg180deg+Exact
S1	test	-1	-1.27006	-1	0.190763	-0.92388	-0.701159	-0.707107	0.0076904	-4.62466e-15	0.903324	1	0	-0.707107		S1	test	1	-1.7006	1	12.9076	1.7612	3.98841	3.92893	11.0769	11	20.0332	21
S2	test	-0.994522	-1.21356	-0.994522	-0.969394	-0.95882	-0.754958	-0.777146	-0.0964692	-0.104528	1.02194	0.994522	6	-0.62932		S2	test	1.05478	-1.13562	1.05478	1.30606	1.4118	3.45042	3.22854	10.0353	9.95472	21.2194	20.9452
S3	test	-0.978148	-1.26446	-0.978148	-0.991366	-0.983255	-0.834729	-0.838671	-0.156694	-0.207912	0.998416	0.978148	12	-0.544639		S3	test	1.21852	-1.6446	1.21852	1.08634	1.16745	2.65271	2.61329	9.43306	8.92088	20.9842	20.7815
S4	test	-0.951057	-1.18639	-0.951057	-0.999834	-0.996917	-0.928519	-0.891007	-0.332387	-0.309017	1.01	0.951057	18	-0.45399		S4	test	1.48943	-0.863883	1.48943	1.00166	1.03083	1.71481	2.08993	7.67613	7.90983	21.1	20.5106
S5	test	-0.913545	-1.01917	-0.913545	-0.999868	-0.999657	-0.955932	-0.93358	-0.378802	-0.406737	0.944039	0.913545	24	-0.358368		S5	test	1.86455	0.808347	1.86455	1.00132	1.00343	1.44068	1.6642	7.21198	6.93263	20.4404	20.1355
S6	test	-0.866025	-1.05652	-0.866025	-0.987852	-0.991445	-0.960948	-0.965926	-0.482281	-0.5	0.773931	0.866025	30	-0.258819		S6	test	2.33975	0.434765	2.33975	1.12148	1.08555	1.39052	1.34074	6.17719	6	18.7393	19.6603
S7	test	-0.809017	-1.00565	-0.809017	-0.97284	-0.97237	-0.998142	-0.987688	-0.608946	-0.587785	0.853409	0.809017	36	-0.156434		S7	test	2.90983	0.94347	2.90983	1.2716	1.2763	1.01858	1.12312	4.91054	5.12215	19.5341	19.0902
S8	test	-0.743145	-0.98218	-0.743145	-0.95447	-0.942641	-0.995081	-0.99863	-0.62231	-0.669131	0.666986	0.743145	42	-0.052336		S8	test	3.56855	1.1782	3.56855	1.4553	1.57359	1.04919	1.0137	4.7769	4.30869	17.6699	18.4314
S9	test	-0.669131	-0.928441	-0.669131	-0.925843	-0.902585	-0.999396	-0.99863	-0.755774	-0.743145	0.60646	0.669131	48	0.052336		S9	test	4.30869	1.71559	4.30869	1.74157	1.97415	1.00604	1.0137	3.44226	3.56855	17.0646	17.6913
S10	test	-0.587785	-0.848804	-0.587785	-0.845242	-0.85264	-0.997521	-0.987688	-0.857532	-0.809017	0.626612	0.587785	54	0.156434		S10	test	5.12215	2.51196	5.12215	2.54758	2.4736	1.02479	1.12312	2.42468	2.90983	17.2661	16.8779
S11	test	-0.5	-0.699208	-0.5	-0.812116	-0.793353	-0.981303	-0.965926	-0.848817	-0.866025	0.480084	0.5	60	0.258819		S11	test	6	4.00792	6	2.87884	3.06647	1.18697	1.34074	2.51183	2.33975	15.8008	16
S12	test	-0.406737	-0.582453	-0.406737	-0.667226	-0.725374	-0.943266	-0.93358	-0.915767	-0.913545	0.450746	0.406737	66	0.358368		S12	test	6.93263	5.17547	6.93263	4.32774	3.74626	1.56734	1.6642	1.84233	1.86455	15.5075	15.0674
S13	test	-0.309017	-0.442782	-0.309017	-0.626418	-0.649448	-0.914213	-0.891007	-0.956036	-0.951057	0.280304	0.309017	72	0.45399		S13	test	7.90983	6.57218	7.90983	4.73582	4.50552	1.85787	2.08993	1.43964	1.48943	13.803	14.0902
S14	test	-0.207912	-0.331542	-0.207912	-0.547349	-0.566406	-0.801545	-0.838671	-0.956359	-0.978148	0.149047	0.207912	78	0.544639		S14	test	8.92088	7.68458	8.92088	5.52651	5.33594	2.98455	2.61329	1.43641	1.21852	12.4905	13.0791
S15	test	-0.104528	-0.245749	-0.104528	-0.505545	-0.477159	-0.820672	-0.777146	-0.996092	-0.994522	0.119729	0.104528	84	0.62932		S15	test	9.95472	8.54251	9.95472	5.94455	6.22841	2.79328	3.22854	1.03908	1.05478	12.1973	12.0453
S16	test	1.61557e-15	-0.199224	1.61557e-15	-0.442399	-0.382683	-0.714448	-0.707107	-0.996022	-1	-0.0134861	1.61557e-15	90	0.707107		S16	test	11	9.00776	11	6.57601	7.17317	3.85552	3.92893	1.03978	1	10.8651	11
S17	test	0.104528	-0.159709	0.104528	-0.212668	-0.284015	-0.569017	-0.62932	-0.99202	-0.994522	-0.197568	-0.104528	96	0.777146		S17	test	12.0453	9.40291	12.0453	8.87332	8.15985	5.30983	4.7068	1.0798	1.05478	9.02432	9.95472
S18	test	0.207912	0.0309752	0.207912	-0.265831	-0.182236	-0.597057	-0.544639	-0.981393	-0.978148	-0.181789	-0.207912	102	0.838671		S18	test	13.0791	11.3098	13.0791	8.34169	9.17764	5.02943	5.55361	1.18607	1.21852	9.18211	8.92088
S19	test	0.309017	0.041276	0.309017	-0.0891852	-0.0784591	-0.39187	-0.45399	-0.938148	-0.951057	-0.379924	-0.309017	108	0.891007		S19	test	14.0902	11.4128	14.0902	10.1081	10.2154	7.0813	6.4601	1.61852	1.48943	7.20076	7.90983
S20	test	0.406737	0.233797	0.406737	0.0348091	0.0261769	-0.393357	-0.358368	-0.922244	-0.913545	-0.415107	-0.406737	114	0.93358		S20	test	15.0674	13.338	15.0674	11.3481	11.2618	7.06643	7.41632	1.77756	1.86455	6.84893	6.93263
S21	test	0.5	0.237107	0.5	0.19821	0.130526	-0.3262	-0.258819	-0.89255	-0.866025	-0.581397	-0.5	120	0.965926		S21	test	16	13.3711	16	12.9821	12.3053	7.738	8.41181	2.0745	2.33975	5.18603	6
S22	test	0.587785	0.464544	0.587785	0.291065	0.233445	-0.196886	-0.156434	-0.815961	-0.809017	-0.615421	-0.587785	126	0.987688		S22	test	16.8779	15.6454	16.8779	13.9106	13.3345	9.03114	9.43566	2.84039	2.90983	4.84579	5.12215
S23	test	0.669131	0.44553	0.669131	0.319539	0.333807	0.0388865	-0.052336	-0.771276	-0.743145	-0.578447	-0.669131	132	0.99863		S23	test	17.6913	15.4553	17.6913	14.1954	14.3381	11.3889	10.4766	3.28724	3.56855	5.21553	4.30869
S24	test	0.743145	0.465737	0.743145	0.374815	0.430511	0.106625	0.052336	-0.60221	-0.669131	-0.699653	-0.743145	138	0.99863		S24	test	18.4314	15.6574	18.4314	14.7482	15.3051	12.0662	11.5234	4.9779	4.30869	4.00347	3.56855
S25	test	0.809017	0.57081	0.809017	0.450134	0.522499	0.200608	0.156434	-0.656726	-0.587785	-0.857484	-0.809017	144	0.987688		S25	test	19.0902	16.7081	19.0902	15.5013	16.225	13.0061	12.5643	4.43274	5.12215	2.42516	2.90983
S26	test	0.866025	0.706244	0.866025	0.586815	0.608761	0.248533	0.258819	-0.469773	-0.5	-0.965706	-0.866025	150	0.965926		S26	test	19.6603	18.0624	19.6603	16.8682	17.0876	13.4853	13.5882	6.30227	6	1.34294	2.33975
S27	test	0.913545	0.779822	0.913545	0.673121	0.688355	0.393854	0.358368	-0.48186	-0.406737	-0.818778	-0.913545	156	0.93358		S27	test	20.1355	18.7982	20.1355	17.7312	17.8835	14.9385	14.5837	6.1814	6.93263	2.81222	1.86455
S28	test	0.951057	0.785447	0.951057	0.786513	0.760406	0.398998	0.45399	-0.303355	-0.309017	-0.922198	-0.951057	162	0.891007		S28	test	20.5106	18.8545	20.5106	18.8651	18.6041	14.99	15.5399	7.96645	7.90983	1.77802	1.48943
S29	test	0.978148	0.800591	0.978148	0.869553	0.824126	0.479419	0.544639	-0.249399	-0.207912	-0.912531	-0.978148	168	0.838671		S29	test	20.7815	19.0059	20.7815	19.6955	19.2413	15.7942	16.4464	8.50601	8.92088	1.87469	1.21852
S30	test	0.994522	0.756363	0.994522	0.859935	0.878817	0.593085	0.62932	-0.14928	-0.104528	-0.910773	-0.994522	174	0.777146		S30	test	20.9452	18.5636	20.9452	19.5994	19.7882	16.9308	17.2932	9.5072	9.95472	1.89227	1.05478
S31	test	1	0.713578	1	0.93757	0.92388	0.718971	0.707107	-0.0529867	1.61557e-15	-1.09538	-1	180	0.707107		S31	test	21	18.1358	21	20.3757	20.2388	18.1897	18.0711	10.4701	11	0.0461554	1

### Sheet: Figure lead lag wave
3.14159	class		Feature A	Feature B	Feature C										degrees from point 1	PSC EXPECTS DATA VALUES > 0 SO USE COLUMNS L TO ZZZ	3.14159
S1	test	1	0.987362	0.21961	-0.979935									1	0		S1
S2	test	2	0.949766	0.371449	-0.935962									2	4.61538		S2
S3	test	3	0.888163	0.513899	-0.86833									3	9.11538		S3
S4	test	4	0.80411	0.64336	-0.77875									4	13.6154		S4
S5	test	5	0.699732	0.756558	-0.669485									5	18.1154		S5
S6	test	6	0.577666	0.850633	-0.543298									6	22.6154	180	S6
S7	test	7	0.440999	0.923207	-0.403378									7	27.1154	4.5	S7
S8	test	8	0.293185	0.972445	-0.253262									8	31.6154	40	S8
S9	test	9	0.13796	0.997103	-0.0967441									9	36.1154		S9
S10	test	10	-0.0207516	0.996556	0.0622191									10	40.6154		S10
S11	test	11	-0.178939	0.987362	0.21961									11	45.1154		S11
S12	test	12	-0.332604	0.949766	0.371449									12	49.6154		S12
S13	test	13	-0.477861	0.888163	0.513899									13	54.1154		S13
S14	test	14	-0.611039	0.80411	0.64336									14	58.6154		S14
S15	test	15	-0.728773	0.699732	0.756558									15	63.1154		S15
S16	test	16	-0.828085	0.577666	0.850633									16	67.6154		S16
S17	test	17	-0.906466	0.440999	0.923207									17	72.1154		S17
S18	test	18	-0.961934	0.293185	0.972445									18	76.6154		S18
S19	test	19	-0.993087	0.13796	0.997103									19	81.1154		S19
S20	test	20	-0.999139	-0.0207516	0.996556									20	85.6154		S20
S21	test	21	-0.979935	-0.178939	0.987362									21	90.1154		S21
S22	test	22	-0.935962	-0.332604	0.949766									22	94.6154		S22
S23	test	23	-0.86833	-0.477861	0.888163									23	99.1154		S23
S24	test	24	-0.77875	-0.611039	0.80411									24	103.615		S24
S25	test	25	-0.669485	-0.728773	0.699732									25	108.115		S25
S26	test	26	-0.543298	-0.828085	0.577666									26	112.615		S26
S27	test	27	-0.403378	-0.906466	0.440999									27	117.115		S27
S28	test	28	-0.253262	-0.961934	0.293185									28	121.615		S28
S29	test	29	-0.0967441	-0.993087	0.13796									29	126.115		S29
S30	test	30	0.0622191	-0.999139	-0.0207516									30	130.615		S30
S31	test	31	0.21961	-0.979935	-0.178939									31	135.115		S31
S32	test	32	0.371449	-0.935962	-0.332604									32	139.615		S32
S33	test	33	0.513899	-0.86833	-0.477861									33	144.115		S33
S34	test	34	0.64336	-0.77875	-0.611039									34	148.615		S34
S35	test	35	0.756558	-0.669485	-0.728773									35	153.115		S35
S36	test	36	0.850633	-0.543298	-0.828085									36	157.615		S36
S37	test	37	0.923207	-0.403378	-0.906466									37	162.115		S37
S38	test	38	0.972445	-0.253262	-0.961934									38	166.615		S38
S39	test	39	0.997103	-0.0967441	-0.993087									39	171.115		S39
S40	test	40	0.996556	0.0622191	-0.999139									40	175.615		S40

### Sheet: pseudo random by phase for PSC
3.14159	class	LeadFeature	LAGby0deg+random	LAGby0deg-Exact	LAGby22deg+random	LAGby22deg+Exact	LAGby45deg+random	LAGby45deg+Exact	LAGby90deg+random	LAGby90deg+Exact	LAGbyNeg180deg+random	LAGbyNeg180deg+Exact		degrees from point 1	PSC EXPECTS DATA VALUES > 0 SO USE COLUMNS L TO ZZZ	3.14159	class	LeadFeature	LAGby0deg+random	LAGby0deg-Exact	LAGby22deg+random	LAGby22deg+Exact	LAGby45deg+random	LAGby45deg+Exact	LAGby90deg+random	LAGby90deg+Exact	LAGbyNeg180deg+random	LAGbyNeg180deg+Exact
S1	test	0.987362	0.984429	0.987362	#NUM!	0.972852	0.853802	0.972852	-0.995032	-0.993087	-1.01575	-0.987362	1	0		S1	test	19.8736	19.8443	19.8736	#NUM!	19.7285	18.538	19.7285	0.0496778	0.0691263	-0.157543	0.126384
S2	test	0.949766	0.953953	0.949766	0.998165	0.997234	0.869526	0.997234	-0.995633	-0.999139	-1.00387	-0.949766	2	4.61538		S2	test	19.4977	19.5395	19.4977	19.9816	19.9723	18.6953	19.9723	0.0436705	0.00861259	-0.0386796	0.502343
S3	test	0.888163	0.846972	0.888163	0.991744	0.99641	0.973027	0.99641	-0.986677	-0.979935	-0.84042	-0.888163	3	9.11538		S3	test	18.8816	18.4697	18.8816	19.9174	19.9641	19.7303	19.9641	0.133232	0.20065	1.5958	1.11837
S4	test	0.80411	0.832419	0.80411	0.97616	0.970399	0.998112	0.970399	-0.944266	-0.935962	-0.721388	-0.80411	4	13.6154		S4	test	18.0411	18.3242	18.0411	19.7616	19.704	19.9811	19.704	0.557345	0.640384	2.78612	1.9589
S5	test	0.699732	0.656213	0.699732	0.90759	0.919859	0.999589	0.919859	-0.908707	-0.86833	-0.685053	-0.699732	5	18.1154		S5	test	16.9973	16.5621	16.9973	19.0759	19.1986	19.9959	19.1986	0.91293	1.3167	3.14947	3.00268
S6	test	0.577666	0.574586	0.577666	0.861457	0.846068	0.982607	0.846068	-0.83152	-0.77875	-0.665574	-0.577666	6	22.6154	180	S6	test	15.7767	15.7459	15.7767	18.6146	18.4607	19.8261	18.4607	1.6848	2.2125	3.34426	4.22334
S7	test	0.440999	0.505525	0.440999	0.792315	0.750891	0.96058	0.750891	-0.620788	-0.669485	-0.466784	-0.440999	7	27.1154	4.5	S7	test	14.41	15.0553	14.41	17.9231	17.5089	19.6058	17.5089	3.79212	3.30515	5.33216	5.59001
S8	test	0.293185	0.231339	0.293185	0.565636	0.636734	0.873241	0.636734	-0.595379	-0.543298	-0.388905	-0.293185	8	31.6154	40	S8	test	12.9319	12.3134	12.9319	15.6564	16.3673	18.7324	16.3673	4.04621	4.56702	6.11095	7.06815
S9	test	0.13796	0.169039	0.13796	0.548307	0.506483	0.77984	0.506483	-0.399664	-0.403378	-0.149732	-0.13796	9	36.1154		S9	test	11.3796	11.6904	11.3796	15.4831	15.0648	17.7984	15.0648	6.00336	5.96622	8.50268	8.6204
S10	test	-0.0207516	-0.0282013	-0.0207516	0.348256	0.363429	0.696226	0.363429	-0.280882	-0.253262	-0.0139581	0.0207516	10	40.6154		S10	test	9.79248	9.71799	9.79248	13.4826	13.6343	16.9623	13.6343	7.19118	7.46738	9.86042	10.2075
S11	test	-0.178939	-0.204358	-0.178939	0.147987	0.211189	0.619924	0.211189	-0.0839671	-0.0967441	0.151373	0.178939	11	45.1154		S11	test	8.21061	7.95642	8.21061	11.4799	12.1119	16.1992	12.1119	9.16033	9.03256	11.5137	11.7894
S12	test	-0.332604	-0.336979	-0.332604	0.0164303	0.0536104	0.433485	0.0536104	0.159684	0.0622191	0.42668	0.332604	12	49.6154		S12	test	6.67396	6.63021	6.67396	10.1643	10.5361	14.3348	10.5361	11.5968	10.6222	14.2668	13.326
S13	test	-0.477861	-0.435776	-0.477861	-0.214897	-0.105323	0.207851	-0.105323	0.288132	0.21961	0.394011	0.477861	13	54.1154		S13	test	5.22139	5.64224	5.22139	7.85103	8.94677	12.0785	8.94677	12.8813	12.1961	13.9401	14.7786
S14	test	-0.611039	-0.545369	-0.611039	-0.17988	-0.261594	0.108651	-0.261594	0.422169	0.371449	0.534908	0.611039	14	58.6154		S14	test	3.88961	4.54631	3.88961	8.2012	7.38406	11.0865	7.38406	14.2217	13.7145	15.3491	16.1104
S15	test	-0.728773	-0.754239	-0.728773	-0.46533	-0.411253	-0.0532316	-0.411253	0.442945	0.513899	0.726026	0.728773	15	63.1154		S15	test	2.71227	2.45761	2.71227	5.3467	5.88747	9.46768	5.88747	14.4294	15.139	17.2603	17.2877
S16	test	-0.828085	-0.816109	-0.828085	-0.450712	-0.550517	-0.198914	-0.550517	0.69864	0.64336	0.827771	0.828085	16	67.6154		S16	test	1.71915	1.83891	1.71915	5.49288	4.49483	8.01086	4.49483	16.9864	16.4336	18.2777	18.2808
S17	test	-0.906466	-0.936199	-0.906466	-0.642429	-0.675866	-0.300271	-0.675866	0.777756	0.756558	0.940114	0.906466	17	72.1154		S17	test	0.935343	0.638014	0.935343	3.57571	3.24134	6.99729	3.24134	17.7776	17.5656	19.4011	19.0647
S18	test	-0.961934	-0.938512	-0.961934	#NUM!	-0.78413	-0.507493	-0.78413	0.823726	0.850633	0.888285	0.961934	18	76.6154		S18	test	0.380662	0.614876	0.380662	#NUM!	2.1587	4.92507	2.1587	18.2373	18.5063	18.8829	19.6193
S19	test	-0.993087	-0.984574	-0.993087	-0.899234	-0.872575	-0.559502	-0.872575	0.887291	0.923207	0.991205	0.993087	19	81.1154		S19	test	0.0691263	0.154256	0.0691263	1.00766	1.27425	4.40498	1.27425	18.8729	19.2321	19.9121	19.9309
S20	test	-0.999139	-0.995062	-0.999139	-0.673072	-0.907205	-0.662635	-0.907205	0.954212	0.972445	1.02762	0.999139	20	85.6154		S20	test	0.00861259	0.0493799	0.00861259	3.26928	0.927953	3.37365	0.927953	19.5421	19.7245	20.2762	19.9914
S21	test	-0.979935	-0.979967	-0.979935	-0.674392	-0.829066	-0.533665	-0.829066	0.999999	0.997103	1.0783	0.979935	21	90.1154		S21	test	0.20065	0.200335	0.20065	3.25608	1.70934	4.66335	1.70934	20	19.971	20.783	19.7994
S22	test	-0.935962	-0.941438	-0.935962	-0.638473	-0.729972	-0.42361	-0.729972	0.998203	0.996556	0.9945	0.935962	22	94.6154		S22	test	0.640384	0.585622	0.640384	3.61527	2.70028	5.7639	2.70028	19.982	19.9656	19.945	19.3596
S23	test	-0.86833	-0.853658	-0.86833	-0.506953	-0.612426	-0.356352	-0.612426	0.994615	0.987362	0.811652	0.86833	23	99.1154		S23	test	1.3167	1.46342	1.3167	4.93047	3.87574	6.43648	3.87574	19.9462	19.8736	18.1165	18.6833
S24	test	-0.77875	-0.835624	-0.77875	-0.534035	-0.4794	-0.0213904	-0.4794	0.947792	0.949766	0.761849	0.77875	24	103.615		S24	test	2.2125	1.64376	2.2125	4.65965	5.206	9.7861	5.206	19.4779	19.4977	17.6185	17.7875
S25	test	-0.669485	-0.651255	-0.669485	-0.290731	-0.334257	0.131054	-0.334257	0.86909	0.888163	0.6976	0.669485	25	108.115		S25	test	3.30515	3.48745	3.30515	7.09269	6.65743	11.3105	6.65743	18.6909	18.8816	16.976	16.6949
S26	test	-0.543298	-0.544441	-0.543298	-0.129101	-0.180664	0.28746	-0.180664	0.84363	0.80411	0.638469	0.543298	26	112.615		S26	test	4.56702	4.55559	4.56702	8.70899	8.19336	12.8746	8.19336	18.4363	18.0411	16.3847	15.433
S27	test	-0.403378	-0.378756	-0.403378	-0.0655629	-0.0225045	0.302101	-0.0225045	0.651015	0.699732	0.345392	0.403378	27	117.115		S27	test	5.96622	6.21244	5.96622	9.34437	9.77495	13.021	9.77495	16.5101	16.9973	13.4539	14.0338
S28	test	-0.253262	-0.334443	-0.253262	0.0701457	0.136224	0.491805	0.136224	0.510204	0.577666	0.310982	0.253262	28	121.615		S28	test	7.46738	6.65557	7.46738	10.7015	11.3622	14.9181	11.3622	15.102	15.7767	13.1098	12.5326
S29	test	-0.0967441	-0.0554303	-0.0967441	0.380459	0.291508	0.568575	0.291508	0.514571	0.440999	0.135706	0.0967441	29	126.115		S29	test	9.03256	9.4457	9.03256	13.8046	12.9151	15.6858	12.9151	15.1457	14.41	11.3571	10.9674
S30	test	0.0622191	0.00731975	0.0622191	0.5161	0.439425	0.777883	0.439425	0.32607	0.293185	0.00889784	-0.0622191	30	130.615		S30	test	10.6222	10.0732	10.6222	15.161	14.3942	17.7788	14.3942	13.2607	12.9319	10.089	9.37781
S31	test	0.21961	0.14514	0.21961	0.51352	0.576234	0.80682	0.576234	0.178763	0.13796	-0.277568	-0.21961	31	135.115		S31	test	12.1961	11.4514	12.1961	15.1352	15.7623	18.0682	15.7623	11.7876	11.3796	7.22432	7.8039
S32	test	0.371449	0.402279	0.371449	0.69459	0.698478	0.922502	0.698478	-0.0924002	-0.0207516	-0.314083	-0.371449	32	139.615		S32	test	13.7145	14.0228	13.7145	16.9459	16.9848	19.225	16.9848	9.076	9.79248	6.85917	6.28551
S33	test	0.513899	0.5745	0.513899	0.8623	0.803066	0.978202	0.803066	-0.255231	-0.178939	-0.444842	-0.513899	33	144.115		S33	test	15.139	15.745	15.139	18.623	18.0307	19.782	18.0307	7.44769	8.21061	5.55158	4.86101
S34	test	0.64336	0.637615	0.64336	0.844846	0.887356	0.99034	0.887356	-0.296791	-0.332604	-0.719521	-0.64336	34	148.615		S34	test	16.4336	16.3761	16.4336	18.4485	18.8736	19.9034	18.8736	7.03209	6.67396	2.80479	3.5664
S35	test	0.756558	0.775663	0.756558	0.948295	0.949216	0.991529	0.949216	-0.530995	-0.477861	-0.77607	-0.756558	35	153.115		S35	test	17.5656	17.7566	17.5656	19.4829	19.4922	19.9153	19.4922	4.69005	5.22139	2.2393	2.43442
S36	test	0.850633	0.839554	0.850633	0.963094	0.987082	0.984925	0.987082	-0.678514	-0.611039	-0.89572	-0.850633	36	157.615		S36	test	18.5063	18.3955	18.5063	19.6309	19.8708	19.8493	19.8708	3.21486	3.88961	1.0428	1.49367
S37	test	0.923207	0.923949	0.923207	0.99401	0.999998	0.898696	0.999998	-0.729605	-0.728773	-0.877652	-0.923207	37	162.115		S37	test	19.2321	19.2395	19.2321	19.9401	20	18.987	20	2.70395	2.71227	1.22348	0.767929
S38	test	0.972445	0.978539	0.972445	0.998507	0.987638	0.842932	0.987638	-0.866313	-0.828085	-1.04197	-0.972445	38	166.615		S38	test	19.7245	19.7854	19.7245	19.9851	19.8764	18.4293	19.8764	1.33687	1.71915	-0.41969	0.27555
S39	test	0.997103	0.987563	0.997103	0.994969	0.950313	0.700817	0.950313	-0.873806	-0.906466	-0.97126	-0.997103	39	171.115		S39	test	19.971	19.8756	19.971	19.9497	19.5031	17.0082	19.5031	1.26194	0.935343	0.287402	0.0289744
S40	test	0.996556	0.995996	0.996556	0.987295	0.952429	0.775181	0.952429	-0.935019	-0.961934	-1.04124	-0.996556	40	175.615		S40	test	19.9656	19.96	19.9656	19.8729	19.5243	17.7518	19.5243	0.649811	0.380662	-0.412423	0.0344355
			0.995996	0.997103	#NUM!	0.999998	0.999589	0.999998	0.999999	0.997103	1.0783	0.999139
			-0.995062	-0.999139	#NUM!	-0.907205	-0.662635	-0.907205	-0.995633	-0.999139	-1.04197	-0.997103						correlations	#NUM!	0.983912	#NUM!	1	-0.86329	-0.932742	0.956684	0.950897	-0.0815417

### Sheet: Dumbbell figure
			3.14159	16
			degrees shift	data point
		0	0	-1
		0	16	-0.961262
		0	32	-0.848048
		0	48	-0.669131
		0	64	-0.438371
		0	80	-0.173648
		0	96	0.104528
		0	112	0.374607
		0	128	0.615661
		0	144	0.809017
		0	160	0.939693
		0	176	0.997564
		0	192	0.978148
		0	208	0.882948
		0	224	0.71934
		0	240	0.5
		0	256	0.241922
		0	272	-0.0348995
		0	288	-0.309017
		0	304	-0.559193
		0	320	-0.766044
		0	336	-0.913545
		0	352	-0.990268
